# EpiFlow: multidimensional single-cell epigenetic profiling by spectral flow cytometry

**DOI:** 10.64898/2026.03.16.711606

**Authors:** Jose Ruiz-Iglesias, Elena R. Bovolenta, Lucía Cañizares-Moscato, Javier Isoler-Alcaraz, Lucía Martín-Rodriguez, Joana Segura, Violeta Enriquez-Zarralanga, Adrián de Rus-Moreno, Aida Contreras-Pérez, Alicia Gómez-Moya, Dafne García-Mateos, José Antonio Tercero, Bénédicte Desvoyes, Ana Martínez-Val, Emilio Camafeita, Jesús Vázquez, Daniel Jimenez-Carretero, Berta Raposo Ponce, María Dolores Ledesma, Natalia Reglero, Carlos Perea, Emilio Lecona, María Gómez, Nuria Martínez-Martín, Ernest Palomer

## Abstract

The epigenetic landscape of individual cells determines their identity and function, yet current methods for profiling chromatin modifications at single-cell resolution remain low-throughput, costly, or limited in parametric depth. Here we present EpiFlow, a spectral flow cytometry-based platform that enables the simultaneous quantification of 16 epigenetic markers, including histone post-translational modifications, DNA methylation, and hydroxymethylation, at the single-cell level. We demonstrate that EpiFlow is robust across species from yeast to mammals and resolves biologically meaningful epigenetic transitions during the cell cycle, stem cell differentiation, germinal centre B cell maturation, diabetic liver remodelling, and seizure-induced chromatin reprogramming. High-dimensional integration of EpiFlow data enables cell-type classification based solely on epigenetic profiles in liver, brain, blood, and cancer. Furthermore, EpiFlow detects on-target and off-target/indirect effects of epigenetic drugs in a high-throughput-compatible format. Collectively, these results establish EpiFlow as a broadly applicable platform for single-cell epigenetic analysis in basic, pharmaceutical, and translational research.
