## Supplementary Tables for "EpiFlow: multidimensional single-cell epigenetic profiling by spectral flow cytometry"

### Sheet: Table S1
Statistics for Fig. 2J
			UNC0379
		Mark	Anova	Post-hoc	Veh vs 1.46 µM	Veh vs 7.3 µM	Veh vs 36.5 µM	1.46 µM vs 7.3 µM	1.46 µM vs 36.5 µM	7.3 µM vs 36.5 µM
	5h	H2A	0.108192	Tukey HSD	0.999944	0.142763	0.937251	0.131161	0.920636	0.335195
		nH4K16ac	0.0492836	Games-Howell	0.706238	0.449624	0.28527	0.813849	0.203079	0.180935
		nH4K20ac	0.000326639	Games-Howell	0.549076	0.999952	0.0884561	0.728744	0.0610393	0.0810373
		nH4K20un	0.000215141	Games-Howell	0.996362	0.276667	0.035986	0.283942	0.0347604	0.127974
		nH4K20me1	3.31226e-06	Games-Howell	0.00956637	0.0548062	0.00367596	0.176075	0.00462253	0.0935912
		nH4K20me2	5.2885e-11	Tukey HSD	0.662002	0.962118	3.265e-10	0.902892	1.767e-10	2.522e-10
		nH4K20me3	0.000515586	Games-Howell	0.676541	0.619951	0.0833886	0.775236	0.069059	0.0330725
	8h	H2A	0.0478894	Tukey HSD	0.38637	0.99294	0.108192	0.269215	0.826725	0.0691085
		nH4K16ac	0.00433963	Games-Howell	0.40734	0.0209068	0.065641	0.999995	0.237474	0.183187
		nH4K20ac	1.94e-07	Games-Howell	0.00901244	0.022705	0.0239942	0.892594	0.00395599	0.00364351
		nH4K20un	1.423e-05	Tukey HSD	0.140474	0.420486	0.000505136	0.869235	1.84912e-05	5.0258e-05
		nH4K20me1	1.05e-07	Games-Howell	0.491377	0.767179	0.000498142	0.993664	2.26317e-05	0.00384629
		nH4K20me2	1.16e-07	Games-Howell	0.932491	0.785766	0.00153581	1	0.000931976	7.32268e-05
		nH4K20me3	2.2359e-05	Games-Howell	0.472259	0.994371	0.00669536	0.464198	0.0312835	0.00134297
Statistics for Fig. 2K
			A196
		Mark	Anova	Post-hoc	Veh vs 0.28 µM	Veh vs 1.4 µM	Veh vs 7.2 µM	0.28 µM vs 1.4 µM	0.28 µM vs 7.2 µM	1.4 µM vs 7.2 µM
	5h	H2A	0.97876	Tukey HSD	0.982737	0.999868	0.989827	0.990733	0.999915	0.995304
		nH4K16ac	0.364094	Games-Howell	0.769783	0.387826	0.0747942	0.650415	0.952216	0.026248
		nH4K20ac	0.846053	Tukey HSD	0.996307	0.945235	0.964939	0.869397	0.902138	0.999794
		nH4K20un	0.555547	Tukey HSD	0.716327	0.547566	0.957359	0.99092	0.940866	0.827108
		nH4K20me1	0.0829152	Games-Howell	0.714878	0.551014	0.0843813	0.959456	0.303086	0.662393
		nH4K20me2	1.3577e-06	Tukey HSD	0.0230015	0.0001639	9e-07	0.0455901	5.11e-05	0.0054254
		nH4K20me3	0.00614554	Tukey HSD	0.0562259	0.0089467	0.891331	0.722689	0.180889	0.0309702
	8h	H2A	0.253591	Games-Howell	0.167855	0.913157	0.375753	0.701609	0.192134	0.962728
		nH4K16ac	0.0258056	Games-Howell	0.754449	0.617556	0.107681	0.436197	0.603288	0.0609667
		nH4K20ac	0.801073	Tukey HSD	0.992876	0.787272	0.997931	0.907742	0.999707	0.871539
		nH4K20un	0.683108	Tukey HSD	0.989522	0.906145	0.95213	0.982658	0.840078	0.642572
		nH4K20me1	0.0196217	Tukey HSD	0.189306	0.619042	0.0141538	0.790514	0.451087	0.118245
		nH4K20me2	4.60373e-07	Games-Howell	0.0197245	0.0162461	0.000430692	0.610279	0.00550326	0.0420387
		nH4K20me3	0.423089	Games-Howell	0.999775	0.751073	0.571124	0.93928	0.823848	0.400521

### Sheet: Table S2
Statistics for Fig. 3A
	Mark/score	Anova	Post-hoc	G1 vs eS	G1 vs mS	G1 vs lS	G1 vs G2	eS vs mS	eS vs lS	eS vs G2	mS vs lS	mS vs G2	ls vs G2
	7-AAD	3.34904e-05	Tukey HSD	0.984307	0.170605	0.000326782	0.000277907	0.370088	0.000845349	0.000715164	0.0310095	0.026126	0.999983
	H2A	0.00168126	Tukey HSD	0.906169	0.306902	0.00344179	0.0101133	0.778445	0.0182918	0.0526295	0.150945	0.353372	0.97942
	H3K4me3	6.5168e-05	Tukey HSD	0.649134	0.025323	0.000131437	0.000635226	0.282851	0.00163567	0.00883314	0.0847999	0.347036	0.90163
	H3K9ac	3.65721e-07	Tukey HSD	0.00144431	8.28478e-06	1.67837e-07	0.000429274	0.0590088	0.00027794	0.963698	0.0808315	0.183942	0.000919533
	H3K9me3	0.00621594	Tukey HSD	0.895745	0.721429	0.0117762	0.0287177	0.995882	0.0641601	0.145139	0.122466	0.259047	0.989623
	H3K14ac	1.72904e-05	Tukey HSD	0.954792	0.0077509	0.141317	2.06723e-05	0.0295859	0.402314	6.49732e-05	0.546383	0.0341953	0.00171254
	H3K27ac	0.00156221	Tukey HSD	0.339186	0.0334197	0.000916595	0.0204772	0.659571	0.0380231	0.509296	0.372016	0.998938	0.509872
	H3K27me3	5.89565e-05	Tukey HSD	0.0159014	0.00731314	6.32195e-05	0.000138991	0.993984	0.0607144	0.136781	0.124091	0.260067	0.990041
	H3K36me2	0.182269	Tukey HSD	0.999999	0.960125	0.194419	0.814897	0.968715	0.208623	0.83608	0.494433	0.993497	0.732255
	H3K36me3	0.0290759	Tukey HSD	0.417735	0.144591	0.0289519	0.049457	0.951092	0.522622	0.68913	0.898144	0.972767	0.998413
	H3K79me3	9.82699e-05	Tukey HSD	0.118171	0.016912	0.000169833	0.000226479	0.830031	0.0233482	0.0318285	0.157018	0.204358	0.999825
	H4K8ac	0.125375	Tukey HSD	0.99985	0.918741	0.120359	0.95296	0.960168	0.156828	0.980848	0.421913	0.999941	0.359205
	H4K16ac	0.411022	Tukey HSD	0.651203	0.774509	0.635037	0.322584	0.99943	1	0.972755	0.999092	0.920446	0.97699
	H4K20me2	0.000206135	Tukey HSD	0.21132	0.573878	0.100483	0.000102993	0.939934	0.991132	0.00680335	0.753	0.00159618	0.0160834
	H4K20me3	0.609317	Tukey HSD	1	0.984431	0.621659	0.939394	0.987588	0.639668	0.947333	0.888643	0.999179	0.95989
	5-mC	0.000346615	Tukey HSD	0.901694	0.368034	0.000930688	0.00338006	0.848815	0.00494525	0.0184059	0.0344639	0.118794	0.958242
	5-hmC	0.310508	Tukey HSD	0.978731	0.806355	0.273488	0.582667	0.982322	0.560181	0.880718	0.853039	0.994207	0.973005
Statistics for Fig. 3D-E
	Mark/Score	Anova	Post-hoc	Naive vs GC	Naive vs MC	Naive vs PC	GC vs MC	GC vs PC	MC vs PC
	H2A	1.2e-14	Games-Howell	5.54764e-06	6.38752e-05	0.000104901	8.65938e-06	0.00135339	0.000554885
	nH3K4me3	9.82288e-08	Games-Howell	0.00114796	0.000983705	0.0529778	0.00224613	0.0134753	0.188871
	nH3K9ac	1.306e-12	Games-Howell	1.4e-12	5.1142e-07	0.351778	1.4e-12	0.00249581	0.999232
	nH3K9me3	6.468e-06	Games-Howell	7.6263e-06	0.000201938	0.050717	0.0104608	0.314241	0.152568
	nH3K14ac	2.50178e-07	Games-Howell	1.75378e-06	5.66585e-05	0.0107488	0.00130273	0.0926548	0.0330929
	nH3K27ac	1e-15	Games-Howell	2.66965e-06	0.00651747	9.6425e-05	2.24465e-07	0.1901	4.48729e-05
	nH3K27me3	2.131e-08	Games-Howell	0.000227928	0.00318945	0.00951525	0.00328237	0.00518779	0.998968
	nH3K36me2	3.605e-12	Games-Howell	0.00515158	0.00130159	0.000904739	0.999926	0.00122099	0.00129704
	nK3K36me3	5.83054e-06	Games-Howell	0.999857	0.00271585	0.0078345	0.412841	0.0186346	0.00121201
	nH3K79me3	1.4885e-20	Games-Howell	2.38631e-07	2.39763e-05	1.38473e-05	2.40761e-07	4.62071e-05	1.59616e-05
	nH4K8ac	6.904e-12	Games-Howell	0.0174547	0.0540372	0.000529372	0.456542	0.000521617	0.000446586
	nH4K16ac	1.87861e-08	Games-Howell	0.0206561	2.22798e-07	0.000169692	0.106226	0.0127377	0.000423122
	nH4K20me2	2.88328e-07	Games-Howell	0.000130891	1.8e-12	0.993094	0.00177138	0.00688766	0.354496
	nH4K20me3	1.08081e-05	Games-Howell	0.0126052	0.000749207	0.0249427	0.0339618	0.0765926	0.0307126
	5-mC	1.37396e-08	Games-Howell	0.00027693	0.000758439	0.00738554	0.00109294	0.841348	0.0182865
	5-hmC	5e-15	Games-Howell	1.0352e-05	0.00111301	0.000651884	9.40681e-06	0.000270206	0.00129414
	CR	0.0136973	Games-Howell	0.0154074	0.0249482	0.986813	0.27482	0.323755	0.75071
	DNA Meth	7.81194e-05	Games-Howell	0.985346	0.179012	0.000957963	0.110374	0.000596446	0.0777483
	FHcA	4.27e-13	Games-Howell	2.09104e-05	0.00328702	4.55209e-05	9.42604e-06	0.00194711	0.00224232
	FHcA/CHc	4.24609e-06	Games-Howell	0.00658121	0.998353	0.275276	0.00673968	0.00103374	0.392995
	HcI	2.3483e-11	Games-Howell	7.19594e-06	0.00268216	0.00184215	0.000123964	0.0543501	0.00297514
	EA	2.0202e-16	Games-Howell	1.92806e-06	0.0145985	0.00118284	5.31236e-07	9.78215e-06	0.00216251
	I&E	6e-15	Games-Howell	7.42945e-08	7.66114e-08	0.000172688	1.72551e-07	0.00343329	0.000295379
	TP	7.78548e-07	Games-Howell	4.46121e-05	0.000351121	0.011743	0.00225112	0.0522913	0.0199576

### Sheet: Table S3
Statistics for Fig. 4A-B
	Mark/score	Anova	Post-hoc	2N vs 4N	2N vs 8N	2N vs vs Kupffer	2N vs Endo	4N vs 8N	4N vs Kupffer	4N vs Endo	8N vs Kupffer	8N vs Endo	Kupffer vs Endo
	H2A	1.1e-14	Tukey HSD	2.50897e-08	1.722e-12	0.0224791	0.000403097	4.82489e-09	7.70609e-10	1.30831e-10	1.324e-12	1.289e-12	0.2662
	H3K4me3	1.1e-14	Tukey HSD	5.07676e-09	1.308e-12	0.999999	0.987792	4.19819e-10	5.32451e-09	8.30519e-09	1.309e-12	1.32e-12	0.99172
	H3K9ac	8.9e-14	Games-Howell	6.7397e-05	0.000632085	0.247843	0.0232124	0.00306881	3.46019e-05	5.27363e-05	0.000501111	0.000593562	0.414498
	H3K9me3	1.75016e-09	Tukey HSD	0.000295308	3.3673e-08	0.999328	0.13108	0.000114333	0.000446776	4.46077e-06	4.36171e-08	2.38475e-09	0.0879937
	H3K14ac	1.9603e-11	Tukey HSD	1.8212e-05	9.67577e-10	0.0885654	0.0436791	5.44088e-06	3.38023e-07	2.07064e-07	9.4779e-11	7.0597e-11	0.99481
	H3K27ac	1.1e-14	Tukey HSD	2.34385e-08	1.758e-12	0.0134847	0.000395796	5.86422e-09	5.77611e-10	1.23631e-10	1.32e-12	1.29e-12	0.380859
	H3K27me3	1.05872e-09	Tukey HSD	0.000611604	2.65281e-07	0.0220395	0.0155135	0.00127083	1.94494e-06	1.50391e-06	4.99889e-09	4.16908e-09	0.999723
	H3K36me2	3.10302e-09	Games-Howell	0.0143062	0.00213724	0.386892	0.533622	0.0264248	0.0100882	0.0152448	0.00439317	0.00576902	0.797139
	H3K36me3	8.2e-14	Games-Howell	0.00120368	5.07452e-05	0.00147154	0.0036365	0.00199777	0.000325602	0.000782209	7.52329e-05	0.000205293	0.928446
	H3K79me3	2.983e-12	Tukey HSD	2.3264e-05	2.11916e-09	0.000172795	7.07115e-05	1.58669e-05	8.71898e-09	5.1521e-09	1.6263e-11	1.176e-11	0.984476
	H4K8ac	2.51e-13	Games-Howell	0.000550715	0.000775003	0.0489304	0.00213489	0.00331631	0.00104946	0.000371658	0.00109861	0.000707124	0.00784171
	H4K16ac	5.34e-13	Tukey HSD	1.1539e-06	1.8074e-11	0.219292	0.00882298	7.38475e-08	6.68705e-08	9.57646e-09	4.925e-12	2.463e-12	0.431918
	H4K20me2	1.1292e-17	Games-Howell	4.91565e-07	2.72048e-05	0.0011545	0.000686583	0.000144631	1.05831e-05	3.86184e-06	9.35467e-05	2.53963e-05	0.30312
	H4K20me3	1.101e-12	Tukey HSD	3.05013e-05	2.89338e-09	7.51194e-06	6.24515e-06	2.04166e-05	1.57707e-09	1.40865e-09	6.352e-12	5.96e-12	0.999945
	5-mC	2.593e-11	Games-Howell	0.0106892	0.00387763	0.111819	0.00150401	0.00678584	0.00109351	0.00317664	0.00118119	0.00235103	0.922778
	5-hmC	1.07e-13	Tukey HSD	6.57549e-07	3.8543e-11	8.42348e-05	2.14553e-05	4.877e-07	5.85616e-10	2.89564e-10	1.779e-12	1.588e-12	0.919448
	CR	2.613e-12	Tukey HSD	0.800046	0.192376	2.40766e-10	8.3427e-11	0.745129	6.18794e-10	2.00325e-10	1.86455e-09	5.56983e-10	0.676942
	DMS	1.81967e-09	Tukey HSD	0.178975	0.84854	1.84739e-06	4.64422e-07	0.661754	8.55789e-08	2.67412e-08	4.67605e-07	1.29905e-07	0.846201
	FHA	2.0264e-11	Games-Howell	0.992466	0.978615	0.00048483	0.000252824	0.998532	1.73375e-05	0.000648078	0.000174625	0.00165138	0.99974
	FC	7.65043e-10	Tukey HSD	0.0568868	0.0117338	1.81356e-06	2.98674e-06	0.917851	3.93599e-08	5.86973e-08	1.57569e-08	2.29945e-08	0.996518
	HI	7.98e-13	Games-Howell	0.00278309	0.00100418	0.00352149	0.00200096	0.00754353	0.00168889	0.00134955	0.00117855	0.00103105	0.0183171
	EA	3.1007e-11	Tukey HSD	0.988978	0.996975	1.78948e-07	4.14561e-10	0.925076	1.00728e-07	2.78651e-10	2.72778e-07	5.53802e-10	0.000245187
	IE	7.7e-14	Tukey HSD	4.41134e-07	1.9622e-11	6.93155e-05	7.2525e-05	2.04906e-07	4.08667e-10	4.18082e-10	1.544e-12	1.548e-12	1
	TP	1.70094e-08	Tukey HSD	0.992519	0.960256	3.3712e-05	1.0612e-07	0.999116	6.85112e-05	1.78375e-07	0.000104168	2.42357e-07	0.00740003
Statistics for Fig. 4F-G
	Mark/Score	Anova	Post-hoc	Bs vs T CD4+	Bs vs T CD8+	Bs vs NK T-Like	Bs vs iNK	Bs vs mNK	Bs vs CL-Mono	Bs vs NCL-Mono	Bs vs Neutro	T CD4+ vs T CD8+	T CD4+ vs NK T-Like	T CD4+ vs iNK	T CD4+ vs mNK	T CD4+ vs CL-Mono	T CD4+ vs NCL Mono	T CD4+ vs Neutro	T CD8+ vs NK T-Like	T CD8+ vs iNK	T CD8+ vs mNK	T CD8+ vs CL-Mono	T CD8+ vs NCL-Mono	T CD8+ vs Neutro	NK T-Like vs iNK	NK T-Like vs mNK	NK T-Like vs CL-Mono	NK T-Like vs NCL-Mono	NK T-Like vs Neutro	iNK vs mNK	iNK vs CL-Mono	iNK vs NCL-Mono	iNK vs Neutro	mNK vs CL-Mono	mNK vs NCL-Mono	mNK vs Neutro	CL-Mono vs NCL-Mono	CL-Mono vs Neutro	NCL-Mono vs Neutro
	H2A	7.874e-09	Games-Howell	0.226729	0.00365159	0.178836	0.991447	0.000180671	0.998857	1	0.596159	0.456523	0.850583	0.177091	0.0200839	0.372678	0.400922	0.0953434	0.999996	0.00306278	0.000470977	0.147718	0.105886	0.0104333	0.148558	0.0307561	0.179364	0.191824	0.0902356	0.00323445	0.999996	0.999379	0.84897	0.120497	0.0568922	0.0255427	0.999402	0.999287	0.88164
	H3K4me3	2.294e-07	Games-Howell	0.308216	0.478576	0.0561207	0.0480078	0.0400207	0.999971	0.897828	0.00185807	0.989985	0.0677587	0.0723415	0.620212	0.929135	1	0.00198469	0.0633732	0.0601065	0.271824	0.97495	0.999997	0.00144296	0.610895	0.107678	0.119948	0.0627691	0.994683	0.150779	0.25884	0.162528	0.172701	0.730853	0.91366	0.00315085	0.978147	0.123131	0.045953
	H3K9ac	4.4514e-21	Tukey HSD	5.931e-11	3.29647e-10	0.000498286	0.00158586	0.357052	1.141e-12	1.141e-12	1.155e-12	0.771945	5.63522e-08	2.55302e-08	7.43675e-10	1.141e-12	1.141e-12	1.141e-12	6.63817e-07	2.73757e-07	5.37347e-09	1.141e-12	1.141e-12	1.141e-12	0.999582	0.0620978	1.141e-12	1.141e-12	1.141e-12	0.174819	1.141e-12	1.141e-12	1.141e-12	1.141e-12	1.141e-12	1.143e-12	0.955915	0.000802689	0.00873739
	H3K9me3	4.1386e-17	Tukey HSD	0.659591	0.0372337	0.97603	2.59731e-08	9.357e-12	1.148e-12	1.143e-12	6.9766e-11	0.000855422	0.15962	2.42218e-09	2.684e-12	1.142e-12	1.141e-12	1.2526e-11	0.24677	7.62592e-06	3.2529e-10	1.31e-12	1.199e-12	4.23122e-09	1.13419e-07	2.3122e-11	1.158e-12	1.147e-12	2.05046e-10	2.89012e-05	3.09645e-10	8.5638e-11	0.00216183	7.04607e-06	9.06803e-07	0.451662	0.941949	1.99838e-07	3.43494e-08
	H3K14ac	2e-15	Tukey HSD	3.49094e-08	7.14705e-06	1	1	0.133661	6.50022e-10	2.2088e-11	0.0515827	0.0609171	4.5761e-08	3.56719e-08	8.08204e-10	1.156e-12	1.142e-12	4.53621e-10	1.0068e-05	7.34521e-06	6.33693e-08	1.433e-12	1.157e-12	3.09993e-08	1	0.0940589	5.2204e-10	1.8529e-11	0.0352053	0.130018	6.38617e-10	2.1777e-11	0.0500403	2.68512e-08	4.61162e-10	0.999813	0.0764805	5.46178e-08	8.22056e-10
	H3K27ac	7.76e-13	Tukey HSD	0.0213517	0.000706224	0.992769	0.00847497	0.00161277	1.46461e-10	5.81578e-10	0.0287633	0.764007	0.00364442	0.999926	0.933036	1.53921e-08	8.94801e-08	1.19362e-05	0.000128327	0.945012	0.999967	1.59031e-07	1.14143e-06	7.23794e-07	0.00143899	0.000283947	6.099e-11	2.25844e-10	0.146814	0.99534	2.83112e-08	1.73703e-07	5.39463e-06	8.78159e-08	5.96831e-07	1.39195e-06	0.929399	4.828e-12	1.2981e-11
	H3K27me3	1e-13	Tukey HSD	0.643812	4.50542e-08	1.48967e-06	8.81224e-05	0.0081361	0.0313165	0.125388	4.32705e-09	7.36331e-07	3.95465e-05	0.0037537	0.278464	0.000679683	0.00301455	4.75206e-10	0.391525	0.00554839	6.1899e-05	4.19729e-10	9.577e-10	1.211e-12	0.397889	0.00629724	6.51507e-09	1.68501e-08	1.664e-12	0.42431	1.52749e-07	4.62322e-07	5.158e-12	5.61138e-06	2.04862e-05	3.4229e-11	0.997627	8.80102e-07	2.81694e-07
	H3K36me2	1.24886e-10	Games-Howell	0.313151	0.0306411	1	0.00133024	8.53305e-05	0.00780532	0.00573853	0.0167038	0.997564	0.738022	0.151125	0.0236927	0.0264631	0.0190793	0.112559	0.765255	8.22755e-05	0.00153215	0.0269307	0.0207075	0.0632873	0.159171	0.0532775	0.0581369	0.049256	0.125037	0.00846511	0.20103	0.12137	0.999998	0.350234	0.667786	0.0481962	0.985487	0.278886	0.138794
	H3K36me3	1e-15	Tukey HSD	0.570779	4.70545e-07	0.00261105	0.246094	6.98254e-05	4.97843e-08	1.10351e-07	4.451e-12	1.32332e-05	5.01034e-05	0.00536597	2.00644e-06	1.00273e-06	2.50009e-06	1.705e-12	6.38649e-10	1.10492e-08	9.0693e-11	0.837125	0.98548	1.142e-12	0.373665	0.675863	1.23517e-10	2.21667e-10	4.54682e-10	0.0138198	1.6665e-09	3.26457e-09	4.0041e-11	2.1053e-11	3.5238e-11	3.85104e-09	0.999656	1.141e-12	1.141e-12
	H3K79me3	1.1e-14	Games-Howell	0.433975	0.998758	0.985884	0.485148	0.0574418	0.00874533	0.00104114	0.0652883	0.0305936	0.796011	0.999996	0.0142357	0.00025464	0.00231176	0.0627918	0.747436	0.0557783	0.00398479	0.000248897	0.00394752	0.0983744	0.865721	0.0728448	0.00739199	0.000794004	0.053993	0.0216871	0.000609178	0.00159481	0.0615434	4.94541e-07	0.00430802	0.0387693	0.999941	0.334675	0.359167
	H4K8ac	7.64492e-07	Games-Howell	0.998818	0.112953	0.110005	0.145809	0.00381703	0.610178	0.194212	0.030565	0.100689	0.255484	0.165943	0.00447784	0.540125	0.155954	0.0299685	0.0280145	0.918774	0.0291183	0.99998	0.881186	0.611642	0.000520951	0.00557712	0.276096	0.0905788	0.0162345	0.0338608	0.991535	0.61871	0.240978	0.481296	0.3944	0.107447	0.998981	0.997244	1
	H4K16ac	3.05901e-09	Tukey HSD	0.0334605	0.447949	0.322386	0.157207	0.0600178	0.214741	0.246188	8.79379e-10	0.835943	0.927825	0.994544	0.999997	0.980237	0.968158	1.09513e-07	0.999999	0.998296	0.942561	0.999821	0.999955	1.33039e-08	0.999927	0.983942	0.999999	1	1.8397e-08	0.99977	1	0.999999	3.39769e-08	0.997969	0.995603	7.11496e-08	1	2.63062e-08	2.34121e-08
	H4K20me2	8e-15	Tukey HSD	2.36641e-09	1.91899e-09	1.29557e-05	0.715338	5.26135e-10	8.67211e-05	0.00768865	0.999983	1	0.000450357	2.22268e-08	1.143e-12	6.09299e-05	1.21339e-06	3.72827e-09	0.00031837	1.75896e-08	1.143e-12	4.39234e-05	9.16038e-07	3.00882e-09	0.000356529	1.473e-12	0.978378	0.0829355	2.53873e-05	8.1627e-11	0.00286872	0.220423	0.893977	1.956e-12	7.133e-12	3.48653e-10	0.434772	0.000177757	0.0164616
	H4K20me3	6e-15	Games-Howell	0.20173	5.374e-05	0.974808	0.0124763	0.00136063	0.0185161	0.0256881	1.05451e-05	0.139196	0.703721	0.0707996	0.00685753	0.00209854	0.00261406	0.00754829	0.122754	0.000745567	0.000223574	0.00541898	0.00838779	3.14547e-06	0.332076	0.0423444	0.0174004	0.0126179	0.0229342	0.0123303	0.0439231	0.0527117	7.61168e-05	0.898191	0.66712	0.0102864	0.995947	0.105116	0.212765
	5-mC	1.3885e-16	Games-Howell	0.951769	1	0.106615	0.0547569	0.00540714	0.00819028	0.0126145	0.00839744	0.83456	0.173007	0.00408212	7.70767e-05	0.000111896	0.00152565	9.26639e-05	0.128943	0.00853924	0.000142892	0.00031397	0.002472	0.000249837	0.0352053	0.0100723	0.0120801	0.0144905	0.0126009	0.0053072	0.000469033	5.7234e-05	0.00185152	0.652275	0.440267	0.992313	0.994341	0.246821	0.166312
	5-hmC	1.75e-13	Tukey HSD	0.000266472	9.30867e-08	0.556099	0.000150209	0.000109815	2.83343e-09	9.95446e-08	1.09725e-07	0.00491306	0.0163387	0.999997	0.999923	2.73625e-05	0.00540528	6.8798e-11	2.14195e-06	0.0089787	0.0125179	0.24669	1	2.023e-12	0.0089745	0.00642975	3.93313e-08	2.31376e-06	6.97079e-09	1	4.71009e-05	0.00987493	5.1552e-11	6.38941e-05	0.013761	4.4044e-11	0.229289	1.23e-12	2.06e-12
	CR	9e-15	Tukey HSD	0.234244	0.559936	0.964358	4.48065e-05	6.1147e-11	1.65758e-10	1.03697e-10	2.124e-12	0.998974	0.0300749	0.00909337	1.06689e-09	3.43575e-09	1.98273e-09	1.2004e-11	0.104212	0.00239735	5.1029e-10	1.57169e-09	9.26331e-10	7.12e-12	5.94978e-06	2.1148e-11	5.3142e-11	3.4374e-11	1.51e-12	3.68378e-07	1.75017e-06	8.39776e-07	9.99173e-10	0.984023	0.999775	0.00809501	0.999926	0.00108656	0.00274312
	DNA meth	7.81194e-05	Games-Howell	0.210826	0.025799	0.984155	0.000664511	0.0257911	0.0158848	0.0192839	0.0313522	0.207135	0.226289	0.00315466	0.0281595	0.0166429	0.0203882	0.0509658	0.077282	0.000127868	0.0368549	0.0209304	0.0248867	0.142419	0.00672986	0.0203713	0.0127127	0.0160799	0.0156748	0.0706554	0.0317641	0.037742	0.416389	0.181758	0.206521	0.0356024	1	0.0161104	0.0214034
	FHcA	2.0151e-16	Tukey HSD	0.99841	0.0109934	3.54118e-05	0.173927	0.99697	6.345e-12	1.04623e-09	3.691e-12	0.0439997	0.000130634	0.47762	1	3.938e-12	4.78116e-10	2.515e-12	0.163305	0.873266	0.0501935	1.26e-12	1.343e-11	1.201e-12	0.0101876	0.000148906	1.151e-12	2.052e-12	1.146e-12	0.516845	1.558e-12	5.0326e-11	1.35e-12	3.775e-12	4.43524e-10	2.435e-12	0.0016147	0.995835	0.000326036
	FHc/CHc	1.6461e-08	Games-Howell	0.818626	0.000361804	0.11958	0.00941554	0.0051553	0.10974	0.127109	0.0107214	0.000602918	0.126988	0.00369533	0.00183522	0.112641	0.130032	0.00601434	0.512799	0.114995	0.0141523	0.20858	0.20457	6.78251e-05	0.0853942	0.0091212	0.158967	0.170382	0.0375984	0.0276675	0.28569	0.254886	0.00189726	0.557018	0.399124	0.00130937	0.954796	0.0862067	0.105635
	HcI	6.3414e-17	Games-Howell	0.564615	0.0382621	0.138546	0.0267226	3.56874e-05	1.01021e-05	4.44372e-05	2.22439e-05	0.874264	0.198016	0.0291857	0.00912248	0.00466092	0.00677337	0.00592219	0.303812	0.0034872	0.000415668	9.09867e-05	0.000491548	0.000324034	0.0436655	0.0211093	0.0149354	0.0162847	0.0152752	0.00842189	0.00231374	0.00507941	0.00390832	0.00433006	0.00166608	0.0008495	1	0.555593	0.306352
	EA	6.46654e-07	Games-Howell	0.498903	0.219128	0.132878	0.991961	0.961746	0.60396	0.0636023	0.0150095	0.769445	0.0660401	0.412019	0.998162	0.848566	0.163369	0.000742022	0.0338335	0.210501	0.802917	0.972924	0.298717	0.00286267	0.276534	0.096494	0.205258	0.0113744	0.49202	0.803665	0.507613	0.0492175	0.062683	0.800544	0.15203	0.0406419	0.998742	0.148771	0.0133418
	I&E	1.49e-13	Tukey HSD	0.445604	8.79752e-06	0.984575	0.999996	0.00268757	8.03817e-07	2.81262e-06	2.49856e-09	0.000576975	0.0953674	0.289307	3.44493e-05	3.63741e-05	0.000155609	2.02606e-10	1.67992e-06	5.09428e-06	5.34977e-09	0.876528	0.998793	2.023e-12	0.998842	0.0197714	1.79562e-07	5.78809e-07	8.42017e-09	0.00512751	4.90192e-07	1.66925e-06	3.66793e-09	9.56927e-10	2.36212e-09	3.04121e-06	0.99674	1.395e-12	1.636e-12
	TP	1.3665e-19	Tukey HSD	0.967829	0.731984	0.0327878	5.72458e-05	1.6114e-11	1.141e-12	1.141e-12	1.188e-12	0.999219	0.00346654	0.000487309	4.4553e-11	1.141e-12	1.141e-12	1.263e-12	0.000967847	0.00172299	8.2427e-11	1.141e-12	1.141e-12	1.351e-12	1.13156e-07	1.658e-12	1.141e-12	1.141e-12	1.143e-12	3.79842e-08	1.142e-12	1.141e-12	2.3266e-11	1.6786e-11	1.0574e-11	0.000124992	0.999723	2.3119e-08	1.12707e-08
Statistics for Fig. 4K-L
	Mark/Score	Anova	Post-hoc	eNeur vs iNeur	eNeur vs Astro	eNeur vs OPC	eNeur vs mOL	eNeur vs Micro	eNeur vs Endo	iNeur vs Astro	iNeur vs OPC	iNeur vs mOL	iNeur vs Micro	iNeur vs Endo	Astro vs OPC	Astro vs mOL	Astro vs Micro	Astro vs Endo	OPC vs mOL	OPC vs Micro	OPC vs Endo	mOL vs Micro	mOL vs Endo	Micro vs Endo
	H2A	6.4094e-19	Tukey HSD	0.324512	3.61e-12	1.267e-12	9.6e-13	9.6e-13	1.277e-12	1.151e-12	9.82e-13	9.6e-13	9.6e-13	9.83e-13	0.520496	1.6157e-08	2.26023e-08	0.539183	4.64377e-07	6.78858e-07	1	0.999994	4.37782e-07	6.39489e-07
	H3K4me3	3.8918e-17	Tukey HSD	0.990405	8.893e-12	1.42874e-10	9.74e-13	1.082e-12	9.6e-13	2.0415e-11	3.91446e-10	9.92e-13	1.257e-12	9.6e-13	0.339169	0.000425394	0.0283968	3.54913e-07	3.64826e-06	0.000199356	7.42724e-09	0.526188	0.0382229	0.000583932
	H3K9ac	1.1267e-16	Games-Howell	0.00419651	0.129745	0.0793266	0.00431066	6.77969e-06	0.0173603	0.00146405	0.0175619	0.0103813	1.31762e-07	0.00913844	0.0311742	0.000541055	9.78109e-07	0.0203528	0.00583025	3.98635e-06	0.0146145	9.76626e-06	0.00176075	0.619926
	H3K9me3	7.2805e-20	Tukey HSD	6.10322e-06	3.138e-12	3.056e-12	9.6e-13	9.64e-13	9.6e-13	9.6e-13	9.6e-13	9.6e-13	9.6e-13	9.6e-13	1	3.70761e-08	0.000501673	2.27612e-07	3.92646e-08	0.000540637	2.42e-07	0.0020235	0.946808	0.0196304
	H3K14ac	8.9302e-18	Tukey HSD	0.0229823	6.06836e-10	1.49915e-09	1.446e-12	9.6e-13	6.972e-12	5.755e-12	1.0994e-11	9.67e-13	9.6e-13	1.044e-12	0.996108	0.000280268	8.5906e-11	0.0343151	7.32912e-05	3.889e-11	0.00918155	7.29693e-07	0.371124	1.5402e-08
	H3K27ac	9.1167e-200	Tukey HSD	0.00381345	1.009e-12	9.61e-13	9.63e-13	9.6e-13	9.6e-13	9.6e-13	9.6e-13	9.6e-13	9.6e-13	9.6e-13	0.102726	0.315214	0.000795941	8.71143e-07	0.994144	0.33097	0.000406053	0.109376	9.48347e-05	0.0570537
	H3K27me3	1.33e-13	Tukey HSD	2.12876e-05	5.658e-12	1.466e-12	1.51247e-10	3.00895e-10	3.118e-12	9.60876e-08	3.86221e-09	1.83407e-05	5.26673e-05	3.03843e-08	0.506286	0.157014	0.0613773	0.993957	0.00277937	0.000911077	0.87001	0.998772	0.0437397	0.0152656
	H3K36me2	7.8512e-22	Tukey HSD	0.000377558	9.61e-13	9.6e-13	9.6e-13	9.6e-13	9.6e-13	9.6e-13	9.6e-13	9.6e-13	9.6e-13	9.6e-13	0.472008	8.6653e-09	1.52905e-06	6.18015e-09	2.67352e-07	9.31731e-05	1.82061e-07	0.11042	0.999992	0.0737592
	H3K36me3	2.2841e-22	Tukey HSD	0.990913	9.6e-13	9.6e-13	9.6e-13	9.6e-13	9.6e-13	9.6e-13	9.6e-13	9.6e-13	9.6e-13	9.6e-13	0.995574	0.000307475	1.04862e-05	0.00134123	7.77229e-05	2.94342e-06	0.000330368	0.717698	0.994197	0.342149
	H3K79me3	1.3166e-16	Tukey HSD	0.179201	3.3379e-11	6.786e-12	1.039e-12	1.032e-12	9.8656e-11	2.293e-12	1.247e-12	9.63e-13	9.63e-13	4.498e-12	0.818822	0.00101081	0.000836399	0.97987	0.0216337	0.0180419	0.348509	1	0.000156887	0.000130362
	H4K8ac	1.12138e-05	Games-Howell	0.00304356	0.765889	0.259696	0.285468	0.64765	0.00179519	0.548276	0.998139	0.874404	0.0728739	0.00048271	0.715172	0.541668	0.352029	0.0306333	0.98554	0.106958	0.0306719	0.143796	0.0658073	0.367465
	H4K16ac	1.0628e-18	Games-Howell	4.03799e-07	0.0893836	0.00817518	0.0217677	2.57692e-06	0.000936294	0.000200139	0.000462611	0.380245	2.02009e-08	5.21139e-05	0.163776	0.0365348	1.55884e-05	4.53157e-05	0.115243	6.25231e-06	2.4328e-05	0.00114464	0.00019484	0.998642
	H4K20me2	0.00501023	Games-Howell	0.22177	0.999999	1	0.441559	0.653994	0.370491	0.375441	0.660577	0.999345	0.476664	0.260564	1	0.615069	0.648676	0.365609	0.820564	0.664041	0.372525	0.506706	0.277138	0.997685
	H4K20me3	1.8387e-20	Tukey HSD	0.0858477	9.76e-13	9.6e-13	9.6e-13	9.6e-13	9.63e-13	9.6e-13	9.6e-13	9.6e-13	9.6e-13	9.6e-13	5.31192e-05	7.302e-06	6.01777e-09	0.825226	0.963658	0.00169607	0.00108468	0.013905	0.000132641	5.86417e-08
	5-mC	9.6287e-18	Games-Howell	0.999761	0.00116199	0.00119853	0.000483078	0.000606223	0.000672606	0.00696487	0.00777982	0.00326755	0.00321565	0.00357257	0.303409	4.56751e-05	2.01437e-05	4.33193e-05	2.84642e-05	3.07551e-05	5.53874e-05	0.195564	1	0.0691508
	5-hmC	1.5444e-20	Tukey HSD	0.997407	9.62e-13	9.6e-13	9.6e-13	9.6e-13	9.64e-13	9.61e-13	9.6e-13	9.6e-13	9.6e-13	9.62e-13	0.116934	8.99936e-08	2.69496e-09	0.999922	2.38917e-05	3.53146e-07	0.0646634	0.397021	5.25081e-08	1.68355e-09
	CR	1.512e-11	Games-Howell	0.0365551	1.28097e-05	0.000268169	0.010762	0.136106	0.023748	3.25379e-05	5.41061e-05	0.0130742	0.507456	0.0544265	0.040184	0.0716376	0.0693058	0.213943	0.158167	0.0138821	0.0249726	0.00954938	0.0219221	0.609346
	DNA Meth	1.85e-13	Games-Howell	0.999999	0.00373582	0.453869	0.0317812	0.0123084	0.00227571	0.00618206	0.505788	0.0278295	0.00993117	0.0018218	0.0111153	0.285553	0.204156	0.00454102	0.05666	0.027597	0.00348294	0.999924	0.0033888	0.00338933
	FHcA	9.0849e-11	Tukey HSD	1.43762e-06	8.56494e-06	1.45495e-06	0.999819	0.119965	0.997431	0.972484	1	2.89347e-06	8.84887e-09	4.86296e-07	0.973398	1.79072e-05	3.91089e-08	2.72435e-06	2.92915e-06	8.93752e-09	4.91951e-07	0.0604412	0.967663	0.310696
	FHc/CHc	3.8898e-11	Games-Howell	5.89265e-05	0.000687924	1.70361e-05	0.0190871	0.870936	0.255046	0.133244	0.0847027	0.0027046	0.0686161	0.00912147	0.00258508	0.00550482	0.108001	0.0190037	0.00242167	0.0452816	0.00673106	0.162662	0.114943	0.993046
	HcI	1.188e-18	Tukey HSD	0.345531	9.65e-13	9.61e-13	9.6e-13	9.6e-13	9.6e-13	1.035e-12	9.72e-13	9.61e-13	9.61e-13	9.61e-13	0.722482	0.030068	0.0182845	0.0126583	0.467657	0.343139	0.266412	0.999985	0.999628	0.999998
	EA	5.33497e-08	Games-Howell	0.110662	0.00793204	0.000188307	0.999856	0.0768111	0.017216	0.00292334	0.000276234	0.468294	0.0139394	0.0016845	0.00728131	0.390928	0.704961	0.43056	0.050951	0.684899	0.375447	0.17497	0.133651	1
	I&E	1.1748e-23	Tukey HSD	0.771354	9.6e-13	9.6e-13	9.6e-13	9.6e-13	9.6e-13	9.6e-13	9.6e-13	9.6e-13	9.6e-13	9.6e-13	0.98642	8.21638e-08	2.42182e-08	0.000142731	3.33184e-07	9.22169e-08	0.000797344	0.991407	0.0196274	0.00411584
	TP	3.9441e-10	Games-Howell	0.0507315	8.16916e-06	0.00268658	0.00962275	0.699149	0.0767127	0.00420245	0.0018556	0.0115106	0.999953	0.325877	0.14469	0.0872522	0.0884064	0.336083	0.344869	0.0138832	0.0428775	0.00498929	0.0175242	0.506061

### Sheet: Table S4
Statistics for Fig. 5B-C
	Mark/score	Anova	Post-hoc	Microglia vs Alveolar	Microglia vs Kupffer	Alveolar vs Kupffer
	H2A	1.86801e-08	Tukey HSD	1.35481e-07	0.0252767	4.67209e-08
	H3K4me3	3.10726e-05	Tukey HSD	3.84953e-05	0.000170409	0.356489
	H3K9ac	1.9242e-06	Tukey HSD	0.280048	2.70216e-06	9.6087e-06
	H3K9me3	0.000546089	Tukey HSD	0.172753	0.000468291	0.00655698
	H3K14ac	1.02489e-07	Tukey HSD	1.02907e-07	3.32906e-06	0.000488562
	H3K27ac	2.84546e-08	Tukey HSD	6.58195e-06	9.60674e-06	4.24198e-08
	H3K27me3	0.000132761	Tukey HSD	0.0507946	0.000104902	0.00307995
	H3K36me2	0.000679195	Tukey HSD	0.00131315	0.994632	0.00149562
	H3K36me3	5.38733e-09	Tukey HSD	3.70531e-08	0.965158	3.57492e-08
	H3K79me3	6.22672e-05	Tukey HSD	4.68387e-05	0.00245171	0.0190085
	H4K8ac	1.71007e-10	Tukey HSD	2.11112e-05	2.67876e-08	2.54422e-08
	H4K16ac	2.30359e-07	Tukey HSD	6.37293e-05	4.85779e-05	1.82147e-07
	H4K20me2	1.12012e-06	Tukey HSD	0.026303	1.25104e-05	1.14044e-06
	H4K20me3	2.4083e-11	Tukey HSD	2.54298e-08	0.00486802	2.54222e-08
	5-mC	1.11058e-07	Tukey HSD	1.45334e-05	9.9671e-08	5.93574e-05
	5-hmC	5.82489e-09	Games-Howell	0.000142614	0.0324343	1.09027e-05
	CR	1.06958e-06	Tukey HSD	0.000165239	0.000301251	7.77169e-07
	DNA meth	3.05743e-07	Tukey HSD	0.00612116	4.56089e-06	3.04681e-07
	FHcA	0.000190919	Tukey HSD	0.480425	0.000970434	0.000228343
	FHc/CHc	0.137963	Tukey HSD	0.335287	0.781366	0.12845
	HcI	0.000104095	Tukey HSD	8.46091e-05	0.0580075	0.00206163
	EA	1.26621e-07	Tukey HSD	0.11169	6.89592e-07	1.96854e-07
	I&E	1.75504e-07	Tukey HSD	5.52011e-07	0.784662	3.74856e-07
	TP	6.99981e-05	Tukey HSD	0.00443928	0.011434	5.11314e-05
Statistics for Fig. 5G-H
	Mark/score	Anova	Post-hoc	Brain vs Lung	Brain vs Liver	Lung vs Liver
	H2A	3.42007e-07	Tukey HSD	3.67926e-05	0.000189271	2.64306e-07
	H3K4me3	1.51388e-06	Tukey HSD	1.1283e-06	0.00104973	0.000103306
	H3K9ac	4.00285e-05	Tukey HSD	4.04047e-05	0.000357267	0.155024
	H3K9me3	1.26159e-06	Tukey HSD	0.949502	2.74701e-06	3.44282e-06
	H3K14ac	5.46155e-06	Tukey HSD	6.14597e-06	0.126592	4.14171e-05
	H3K27ac	3.96954e-09	Tukey HSD	2.13225e-05	1.78172e-07	2.73186e-08
	H3K27me3	7.15559e-06	Tukey HSD	5.16688e-06	0.000684422	0.00197257
	H3K36me2	0.00376238	Games-Howell	0.0132503	0.323727	0.104878
	H3K36me3	1.25921e-09	Tukey HSD	2.65311e-08	0.0580704	2.91522e-08
	H3K79me3	8.43324e-05	Tukey HSD	6.65188e-05	0.0020881	0.0395362
	H4K8ac	5.6723e-11	Games-Howell	0.0731691	2.59609e-05	3.35781e-05
	H4K16ac	0.00930238	Tukey HSD	0.0272621	0.0110915	0.829962
	H4K20me2	4.1199e-05	Games-Howell	0.0225049	0.00780501	0.00134857
	H4K20me3	3.01116e-09	Tukey HSD	6.253e-07	1.45751e-06	2.65661e-08
	5-mC	0.00119235	Tukey HSD	0.469947	0.00672437	0.00123529
	5-hmC	1.69015e-06	Tukey HSD	4.425e-06	0.977007	3.78655e-06
	CR	5.49464e-06	Tukey HSD	1.17545e-05	0.967128	1.4517e-05
	DNA meth	3.06555e-05	Games-Howell	0.00178185	0.159259	0.00328507
	FHcA	3.35879e-05	Tukey HSD	7.2031e-05	0.99137	8.18618e-05
	FHc/CHc	3.81396e-05	Games-Howell	2.83675e-05	0.00733218	0.60191
	HcI	0.000106604	Tukey HSD	9.14883e-05	0.0888457	0.00157763
	EA	6.95086e-07	Tukey HSD	0.498295	2.65732e-06	1.18548e-06
	I&E	0.000109586	Tukey HSD	0.000262841	0.989041	0.000223847
	TP	3.21455e-05	Tukey HSD	5.59569e-05	0.835888	0.00010056
Statistics for Fig. 5M-N
	Mark/score	Anova	Post-hoc	U2OS vs H460	U2OS vs A594	U2OS vs K562	U2OS vs MD-MBA321	U2OS vs MCF7	U2OS vs DLD1	U2OS vs HCT116	U2OS vs HeLa	U2OS vs HEK293T	H460 vs A594	H460 vs K562	H460 vs MD-MBA321	H460 vs MCF7	H460 vs DLD1	H460 vs HCT116	H460 vs HeLa	H460 vs HEK293T	A594 vs K562	A594 vs MD-MBA321	A594 vs MCF7	A594 vs DLD1	A594 vs HCT116	A594 vs HeLa	A594 vs HEK293T	K562 vs MD-MBA321	K562 vs MCF7	K562 vs DLD1	K562 vs HCT116	K562 vs HeLa	K562 vs HEK293T	MD-MBA321 vs MCF7	MD-MBA321 vs DLD1	MD-MBA321 vs HCT116	MD-MBA321 vs HeLa	MD-MBA321 vs HEK293T	MCF7 vs DLD1	MCF7 vs HCT116	MCF7 vs HeLa	MCF7 vs HEK293T	DLD1 vs HCT116	DLD1 vs HeLa	DLD1 vs HEK293T	HCT116 vs HeLa	HCT116 vs HEK293T	HeLa vs HEK293T
	H2A	7.7694e-29	Games-Howell	1	0.000178533	8.88083e-06	0.044836	0.0692763	1.25204e-06	5.09898e-07	5.98493e-07	4.98464e-07	0.000178533	8.88083e-06	0.044836	0.0692763	1.15625e-06	2.62981e-06	5.98493e-07	4.98464e-07	3.33232e-06	3.39161e-05	0.72795	1.15625e-06	2.62981e-06	7.74251e-05	6.09926e-07	0.000122459	0.0119054	0.125018	3.19631e-06	1.78932e-07	0.0113442	0.0361389	9.00079e-06	3.34282e-07	4.60144e-07	3.00883e-06	0.00823459	0.00303169	0.913916	0.00675727	3.90031e-05	7.64447e-08	0.755178	5.24211e-07	0.0002009	4.37231e-08
	H3K4me3	1.9104e-38	Games-Howell	1	2.38013e-05	3.95798e-05	6.67743e-06	0.00142532	4.18051e-06	2.98344e-07	2.40743e-05	2.95582e-09	2.38013e-05	3.95798e-05	6.67743e-06	0.00142532	2.17049e-06	3.05648e-07	2.40743e-05	2.95582e-09	0.999996	0.0153525	0.0626872	2.17049e-06	3.05648e-07	0.000870096	1.05006e-09	0.000832137	0.0578391	1.09495e-07	7.97069e-10	2.22363e-05	4.593e-12	0.36664	1.08501e-07	9.66351e-10	0.0037243	7.784e-12	0.0114936	0.0342299	0.925781	0.00103124	0.0005117	2.87462e-10	2.39179e-05	6.17702e-10	4.4959e-08	5.80499e-10
	H3K9ac	2.5177e-34	Games-Howell	1	0.889202	0.000106867	8.55793e-05	0.0512693	2.63107e-10	8.14164e-05	0.000105251	2.94519e-07	0.889202	0.000106867	8.55793e-05	0.0512693	2.66335e-06	0.0077251	0.000105251	2.94519e-07	0.00619918	6.23469e-06	0.0263841	2.66335e-06	0.0077251	0.000339639	6.88383e-06	0.000254244	4.94871e-05	1.10301e-07	1	0.118965	3.01636e-06	9.30597e-07	0.894553	0.000362165	0.000739603	0.189982	5.79722e-07	9.71288e-05	5.05402e-06	7.38639e-07	1.11371e-07	8.51785e-06	0.000184459	0.0827452	3.50787e-06	0.000299483
	H3K9me3	8.1402e-41	Games-Howell	1	0.00117057	2.79299e-09	0.107325	3.9004e-09	1.8183e-08	5.72083e-08	0.965677	1.35083e-08	0.00117057	2.79299e-09	0.107325	3.9004e-09	1.33129e-05	5.98392e-06	0.965677	1.35083e-08	1.56687e-06	0.00368202	7.31564e-08	1.33129e-05	5.98392e-06	0.00195776	2.48975e-06	2.79746e-09	0.000102154	0.000198946	0.000531151	1.01919e-05	0.115491	4.84521e-10	8.51009e-08	4.35481e-08	0.985185	9.27392e-09	1.8129e-06	1.0931e-06	2.72477e-07	9.62096e-06	0.999964	0.000162122	0.0170363	8.4904e-05	0.0489844	2.29152e-05
	H3K14ac	5.5635e-37	Games-Howell	1	3.82749e-05	9.5597e-08	0.0314788	0.0288298	1.49755e-08	4.86211e-09	1.32432e-07	0.289195	3.82749e-05	9.5597e-08	0.0314788	0.0288298	0.0159817	0.0081074	1.32432e-07	0.289195	0.94125	0.000373822	0.0167194	0.0159817	0.0081074	0.00078747	6.19278e-05	5.37329e-06	0.00490274	0.00203857	0.000946754	2.79622e-05	4.71314e-08	0.693125	8.53164e-07	2.36031e-07	1.80264e-06	0.00192476	0.00065628	0.000352826	0.000191871	0.00931591	0.980148	5.59513e-05	6.2105e-11	0.000855139	6.59065e-10	7.146e-11
	H3K27ac	4.0041e-39	Games-Howell	1	1.22429e-08	4.75792e-07	8.14738e-09	2.13179e-07	2.61941e-09	1.49187e-08	3.0553e-09	1.63936e-07	1.22429e-08	4.75792e-07	8.14738e-09	2.13179e-07	0.0494362	0.00094474	3.0553e-09	1.63936e-07	0.000244066	0.999324	0.454044	0.0494362	0.00094474	0.0807981	0.0282626	0.000267276	0.0174453	0.00147569	0.0180804	0.000785153	0.000342736	0.702703	0.114395	0.00141447	0.187615	0.0568798	0.999058	0.178081	0.999993	0.992993	0.0685059	0.999974	1	0.0312373	0.0278895	0.99781
	H3K27me3	9.9473e-57	Games-Howell	1	4.74362e-06	2.82423e-10	4.25656e-09	2.10655e-06	4.031e-12	1.58956e-09	7.51324e-10	5.5731e-11	4.74362e-06	2.82423e-10	4.25656e-09	2.10655e-06	0.183944	0.012234	7.51324e-10	5.5731e-11	6.49889e-09	1.4516e-07	0.000280602	0.183944	0.012234	4.86984e-08	2.41114e-07	1.41582e-06	1.31342e-06	7.39604e-10	2.2859e-11	6.03659e-05	6.10431e-06	0.000205288	5.03397e-08	2.5259e-09	0.00705042	0.0782219	0.000263462	5.91686e-05	2.2728e-05	8.29414e-05	0.00901452	4.32143e-09	3.06736e-10	1.55288e-10	1.3677e-11	0.497657
	H3K36me2	1.6454e-23	Games-Howell	1	0.0013877	4.09033e-07	2.29684e-07	0.0042736	3.31152e-05	5.98285e-06	0.00745356	0.0458678	0.0013877	4.09033e-07	2.29684e-07	0.0042736	0.0190878	7.4271e-06	0.00745356	0.0458678	6.15808e-05	3.97781e-08	0.0613108	0.0190878	7.4271e-06	0.396903	0.927241	0.13784	0.998369	0.00372048	0.00977037	0.00016132	0.0501602	0.556252	0.000170107	0.0156636	2.08642e-07	0.0144381	0.504161	0.177735	0.0410325	0.319363	0.00025128	0.00862353	0.965921	4.18724e-10	0.00682344	0.676041
	H3K36me3	5.9552e-34	Games-Howell	1	2.33759e-08	0.00699201	1.92951e-06	0.0481963	4.50692e-07	2.47995e-07	7.00834e-06	0.765082	2.33759e-08	0.00699201	1.92951e-06	0.0481963	2.60437e-08	5.89574e-09	7.00834e-06	0.765082	0.000117813	1.85448e-08	5.14721e-05	2.60437e-08	5.89574e-09	0.999519	0.000142879	0.981238	0.13849	0.994179	0.0130476	9.19895e-06	0.0112515	0.0858502	0.0558081	2.67615e-05	5.16554e-08	0.00132299	0.00574668	0.000255887	1.23259e-06	0.310123	0.000184714	1.22828e-08	0.000147149	1.07276e-06	0.00015715	3.11056e-06
	H3K79me3	2.2211e-39	Games-Howell	1	0.23096	3.80907e-07	1.28138e-06	5.8652e-07	9.8524e-07	1.48361e-06	4.45692e-07	5.40758e-09	0.23096	3.80907e-07	1.28138e-06	5.8652e-07	0.00040889	0.000232442	4.45692e-07	5.40758e-09	0.000178575	0.000700557	0.000366964	0.00040889	0.000232442	0.000346683	9.9235e-05	2.50512e-08	0.00189738	1.44978e-06	0.122386	8.86467e-06	0.98815	0.168818	3.25406e-05	6.02368e-06	2.91436e-05	1.8434e-05	0.0218066	0.00328552	0.0150451	0.000764719	5.39409e-05	0.773308	0.000428841	0.000477941	0.300396	0.000519603
	H4K8ac	7.5286e-33	Games-Howell	1	0.0153848	8.08746e-06	0.000255527	0.000840519	3.8609e-11	0.00573847	6.23847e-07	3.51649e-05	0.0153848	8.08746e-06	0.000255527	0.000840519	0.00132055	6.30984e-05	6.23847e-07	3.51649e-05	0.00844855	0.309712	0.811953	0.00132055	6.30984e-05	0.000199722	0.00559955	0.0526972	0.0125867	0.00559224	2.72392e-07	0.000561401	0.999925	0.954336	0.000819431	9.60328e-07	5.40296e-05	0.0441057	0.000605298	2.41142e-06	4.08044e-05	0.0103595	3.10906e-06	0.277791	0.0359106	4.95861e-08	1.24555e-07	0.00391459
	H4K16ac	3.852e-27	Games-Howell	1	2.45845e-07	3.03288e-06	5.72959e-07	0.973653	1.45946e-07	3.36967e-06	1.61471e-08	0.000702523	2.45845e-07	3.03288e-06	5.72959e-07	0.973653	0.000112089	0.00216782	1.61471e-08	0.000702523	0.0314641	0.000519326	0.0643918	0.000112089	0.00216782	0.000263183	0.000406818	2.99027e-05	0.222463	6.89515e-06	0.000149628	5.00425e-06	0.0326956	0.0108434	0.0944235	0.107446	0.999704	3.76176e-05	0.007931	0.013873	0.0108205	0.811702	0.0032698	0.200115	1.38353e-05	0.859543	0.000109811	5.99492e-06
	H4K20me2	2.7333e-30	Games-Howell	1	0.000186796	0.00231998	0.0627256	0.00147779	0.995082	0.126027	1.4371e-07	0.0144827	0.000186796	0.00231998	0.0627256	0.00147779	3.76181e-05	1.55089e-05	1.4371e-07	0.0144827	8.55553e-07	4.56539e-06	0.00331943	3.76181e-05	1.55089e-05	1.13029e-05	2.96554e-05	0.133456	0.000893969	0.002555	0.0444116	1.71237e-08	1	0.0011958	0.0716377	0.98941	2.4703e-07	0.358208	0.00147724	0.00128922	0.015937	0.000730947	0.150615	3.63617e-07	0.0274436	1.18115e-06	0.195796	5.54778e-08
	H4K20me3	7.3413e-32	Games-Howell	1	0.0338696	1.01474e-05	2.8902e-08	2.18364e-06	1.32293e-05	2.60326e-10	4.23071e-08	0.00547239	0.0338696	1.01474e-05	2.8902e-08	2.18364e-06	6.835e-08	3.69636e-07	4.23071e-08	0.00547239	3.66538e-08	2.31425e-06	8.31344e-08	6.835e-08	3.69636e-07	0.000488519	0.00132556	0.0242743	0.00523923	0.00188975	0.228864	5.09317e-07	0.390633	0.360015	0.214636	6.99331e-08	2.7214e-11	0.999999	0.963169	7.3181e-05	7.39574e-09	0.99999	0.000171275	1.48251e-07	0.996161	2.374e-12	0.100504	0.000489525
	5-mC	9.4864e-28	Games-Howell	1	0.00229694	3.95402e-08	7.06008e-05	0.999929	0.000119563	7.11931e-07	7.36263e-06	2.6361e-06	0.00229694	3.95402e-08	7.06008e-05	0.999929	4.1099e-06	6.99718e-06	7.36263e-06	2.6361e-06	1.94206e-08	8.50972e-07	0.621878	4.1099e-06	6.99718e-06	0.037203	1.03128e-06	0.00193763	0.00559987	6.03094e-06	0.499053	6.07326e-10	5.65874e-05	0.0432238	0.0747789	0.0145958	9.84263e-08	0.957842	0.192288	0.0103128	0.125111	0.0695779	0.000179878	6.20045e-08	0.134102	7.29168e-07	0.000534989	1.35129e-08
	5-hmC	1.8066e-34	Games-Howell	1	4.65778e-05	0.000290409	6.31827e-08	0.000846767	1.13786e-05	7.011e-11	1.2016e-07	0.0395362	4.65778e-05	0.000290409	6.31827e-08	0.000846767	1.02455e-09	2.00633e-09	1.2016e-07	0.0395362	3.19182e-06	2.81123e-07	3.95058e-06	1.02455e-09	2.00633e-09	1.00925e-06	0.00075811	0.0601167	0.179737	0.820581	0.0781245	9.47806e-07	0.0401694	0.999101	0.0259758	1.06023e-08	2.54528e-09	0.684474	0.500436	0.00222334	7.77075e-07	0.652535	0.000306386	1.22711e-10	0.118765	7.349e-12	0.00515197	8.55243e-05
	CR	2.5251e-24	Games-Howell	0.979458	1.49668e-06	0.485706	3.6426e-07	0.677841	6.48517e-09	0.825335	2.33153e-10	0.000251834	3.5456e-06	0.631829	1.79936e-07	0.771021	0.353173	5.37101e-07	1.5e-11	0.000507749	0.00161557	0.00248019	0.0506377	0.353173	5.37101e-07	0.000288492	0.000184436	0.0462722	0.999983	0.00164392	0.861618	0.000242486	0.30241	0.429477	2.89755e-06	1.16456e-05	1.13786e-08	0.0813149	0.0283813	0.887846	0.00554391	0.920503	5.21682e-07	8.38908e-06	8.42303e-05	1.45706e-08	0.000599073	2.01988e-06
	DNA meth	6.7944e-24	Games-Howell	0.992658	0.999984	2.12297e-06	0.0535303	0.0758001	0.0236308	0.000241619	0.993604	0.00722372	0.999997	9.11633e-06	0.0400522	0.0979603	0.0338044	0.000121027	0.732445	0.00595573	9.52055e-07	0.0422701	0.0870196	0.0338044	0.000121027	0.953891	0.0048952	0.000276563	4.95239e-05	1.70124e-05	0.000120234	1.09451e-06	2.14735e-05	0.00327924	0.00993002	1	0.088282	1	0.35318	0.00648375	0.0543542	0.00378687	3.25164e-07	0.0120968	0.00164979	0.000593215	0.999999	0.0136997
	FHcA	3.5812e-18	Games-Howell	0.876427	0.0412666	0.0220424	0.0273857	0.0315407	0.0379772	0.0371008	0.0260115	0.0235594	0.00336852	0.00149625	0.00206457	0.00247458	0.921785	0.659184	0.00192076	0.00162089	0.00127818	0.00814432	0.0540539	0.921785	0.659184	0.00528068	0.00130401	5.53801e-05	0.000543836	0.000142041	1.30169e-06	1.28525e-05	0.0998275	0.0368591	0.000821512	6.08618e-07	0.108413	0.00111904	0.0334927	0.0257699	0.00939468	0.00032613	0.996784	0.000674164	3.16848e-05	4.23308e-07	3.40319e-07	0.019478
	FHc/CHc	4.1449e-32	Games-Howell	0.828709	3.8938e-07	3.04352e-06	2.88875e-07	0.000261392	6.8525e-09	7.44597e-08	3.21815e-08	1.40387e-06	1.03878e-06	5.7313e-06	4.76176e-06	0.000291967	4.16026e-06	0.000124143	1.19463e-06	8.75525e-06	1.11137e-05	4.53589e-05	0.000669453	4.16026e-06	0.000124143	4.54967e-06	9.76065e-06	8.97445e-06	0.98052	2.36382e-05	1.40121e-05	2.01275e-05	0.00591189	0.00194382	0.0110303	0.00464768	0.353745	1.62988e-06	0.00135804	0.00121141	0.00275089	0.095746	0.953181	0.000369717	2.12382e-05	0.000135462	5.78959e-06	6.00189e-06
	HcI	1.0069e-30	Games-Howell	1	0.000978269	7.09447e-05	0.00225757	0.172489	0.000222138	4.431e-12	5.82056e-05	0.000338694	0.000978269	7.09447e-05	0.00225757	0.172489	5.30865e-07	1.23605e-08	5.82056e-05	0.000338694	6.34898e-07	5.13553e-05	0.0126997	5.30865e-07	1.23605e-08	0.0491293	2.77639e-07	0.00820708	0.00943358	0.00449316	0.0486845	4.47328e-07	0.00110925	0.612581	0.999947	0.000987606	2.32981e-05	0.995879	0.404477	0.00337079	0.00468293	0.7526	0.000119314	2.16293e-07	0.761079	1.97977e-09	3.08128e-05	7.83462e-08
	EA	1.077e-25	Games-Howell	0.99992	0.0811049	0.00279418	0.314534	0.74556	0.105516	1	0.183758	0.00048857	0.00305663	6.0508e-05	0.028429	0.156732	0.000744132	0.000390449	0.0129102	0.00113388	0.000268001	0.209436	0.0638492	0.000744132	0.000390449	0.720509	0.000354482	1.01653e-06	2.52692e-05	0.000122874	9.69723e-08	2.48914e-06	0.00016468	0.718683	0.00386153	0.00060457	0.741007	0.000851322	0.00464276	0.0943515	0.253204	0.000655458	0.0392054	0.00255837	0.00770035	0.000159947	0.00198362	0.00070818
	I&E	3.8536e-33	Games-Howell	1	0.0170833	4.43446e-07	2.37327e-06	8.81549e-05	2.02871e-06	5.60426e-06	0.000467694	1.07048e-05	0.0170833	4.43446e-07	2.37327e-06	8.81549e-05	2.0152e-09	9.25525e-09	0.000467694	1.07048e-05	1.66119e-05	1.83053e-09	0.00271619	2.0152e-09	9.25525e-09	4.52722e-05	0.000704156	0.639461	1	0.504282	0.000664588	0.00017315	0.9999	0.915473	0.99998	4.00737e-05	4.27488e-08	0.998163	0.864986	0.0152736	0.0191517	0.999773	5.37482e-05	4.1476e-08	0.991494	8.40874e-08	0.0125598	0.00464178
	TP	7.5094e-21	Games-Howell	0.999952	1.17763e-06	0.380051	4.6584e-06	0.156003	3.6496e-06	0.000269065	2.14078e-07	1.76977e-05	9.61781e-07	0.337189	2.69573e-07	0.174047	0.564106	0.000739501	1.79087e-10	4.18856e-07	2.01095e-05	0.594604	0.902286	0.564106	0.000739501	3.96345e-05	0.0319347	8.88756e-05	0.379364	3.70989e-05	0.00510973	1.87341e-06	0.00037659	0.993137	0.0138559	0.00146284	1.15505e-06	0.359134	0.69116	0.999479	0.0931217	0.999999	8.31104e-07	3.25934e-06	0.000330209	2.78961e-09	0.0272851	1.21859e-07

### Sheet: Table S5
Antibody / Reactive				In house conjugated			Sample
Epitope	Supplier	Dye	Reference	Dye	Supplier	Reference	Jurkat	Jurkat+HCl	Mammalian Cells (Jurkat, COS7, MDCK, PC12, N2A)	Hi5 cells	Nuc Plants+HCL	Yeast+HCL	HeLA-S	B cells	Hepatocyte nuclei	Brain Nuclei	Liver Nuclei	brauin, Liver, Lung Mix	Blood cells	Cancer Mix Cells	mESCs	mESCs+HCl
H2A Total	Abcam	-	ab18255	XFD 555	ATT Bioquest	1821	750	1000	2500	500	-	50	1000	750	1000	750	1000	750	750	1000	1000	1000
H3 total	Abcam	-	ab176842	XFD 555	ATT Bioquest	1821	100	5000	-	-	2500	-		-	-	-	-	-	-	-	-	-
H3K4me3	Abcam	-	ab213225	Alexa Fluor 750	Thermo Fisher	A37575	5000	2500	5000	1000	100	50	2500	1000	5000	2500	5000	2500	2500	5000	2500	2000
H3K9ac	Abcam	-	ab32129	XFD 350	ATT Bioquest	1800	500	100	250	-	-	-	200	100	250	100	250	100	100	100	100	75
H3K9ac	Sigma-Aldrich	-	06-942	Alexa Fluor 594	Thermo Fisher	A20004	-	-	-	100	100	75			-	-	-	-	-	-	-	-
H3K9me3	Abcam	-	ab176916	mFluor Violet 610	ATT Bioquest	1156	10000	10000	10000	10000	100	100	10000	10000	20000	7500	20000	7500	5000	10000	10000	10000
H3K14ac	Abcam	-	ab52946	Alexa Fluor 700	Thermo Fisher	A20010	10000	5000	10000	5000	500	100	-	10000	10000	5000	10000	5000	10000	10000	10000	5000
H3K27ac	Active Motif	-	#39685	mFluor Ultra Violet 375	ATT Bioquest	1135	500	750	1000	500	100	100	500	500	1000	500	1000	500	500	1000	1000	1000
H3K27me3	Abcam	-	ab192986	mFluor Violet 510	ATT Bioquest	1151	1000	10000	1000	-	-	-	1000	500	750	100	500	100	200	100	2500	100
H3K36me2	Abcam	-	ab9049	PE/Cy7	Abcam	ab102903	10000	10000	10000	500	5000	1000	10000	10000	25000	10000	25000	10000	10000	10000	5000	15000
H3K36me3	Abcam	-	ab282572	mFluor Blue 580	ATT Bioquest	1178	500	2500	1000	500	100	50	1000	1000	2500	750	2500	750	100	500	500	2500
H3K79me3	Abcam	-	ab208189	Qdot705	ThermoFisher	S10454	300	100	500	300	100	50	500	100	500	75	500	100	100	500	100	100
H4K8ac	Abcam	-	ab45166	Biotin	Invitrogen	R10711	-	100	-	100	100	50	-	2500	-	-	-	-	-	100	100	-
				mFluor Ultra Violet 460	ATT Bioquest	1136	1000	10000	2500	-	-	-	2500		2500	750	2500	750	500	-	-	500
H4K16ac	Abcam	-	ab109463	mFluor Blue 660	ATT Bioquest	1180	1000	750	300	500	100	50	250	1000	1000	200	1000	200	1000	500	100	500
H4K20ac	Abcam	-	ab177191	PE/Cy7	Abcam	ab102903	10000	-	-	-	-	-	-	-	-	-	-	-	-	-	-	-
H4K20un	Abcam	-	ab227804	PE/Cy5	Abcam	ab102893	10000	-	-	-	-	-	-	-	-	-	-	-	-	-	-	-
H4K20me1	NOVUS	Alexa Fluor 750	NBP1-30091AF750	-	-	-	1000	-	-	-	-	-	-	-	-	-	-	-	-	-	-	-
H4K20me2	Abcam	-	ab9052	DyLight 650	Thermo Fisher	62265	1000	1000	1500	500	100	50	1000	1000	1000	500	1000	750	1000	1000	500	1000
H4K20me3	Abcam	-	ab177190	PE/Cy5.5	Abcam	ab102899	20000	20000	50000	5000	10000	20000	50000	20000	100000	20000	100000	20000	20000	20000	20000	50000
5mC	Abcam	-	ab73938	DyLight 405	Thermo Fisher	46400	10000	10000	5000	1000	500	-	5000	10000	10000	1500	1500	1500	500	-	-	-
5-hmC	Abcam	-	ab106918	Alexa Fluor 790	Thermo Fisher	A30051	2500	2500	2500	500	500	-	1000	2500	2500	1000	1000	1000	300	4000	2000	5000
Dnmt3b	Abcam	-	ab2851	XFD 660	ATT Bioquest	70094	-	-	-	-	-	-	-	-	-	-	-	-	-	-	5000	5000
NeuN	Abcam	Alexa Fluor 594	ab207279	-	-	-	-	-	-	-	-	-	-	-	-	10000	-	-	-	-	-	-
Olig2	Abcam	-	ab109186	XFD 660	ATT Bioquest	70094	-	-	-	-	-	-	-	-	-	1500	-	-	-	-	-	-
ERG	Abcam	-	ab214341	iFluor 633	ATT Bioquest	1030	-	-	-	-	-	-	-	-	-	3000	10000	5.000 (Brain)	-	-	-	-
																		10.000 (Liver and Lung)
LHX2	Abcam	-	ab184337	iFluor 568	ATT Bioquest	1049	-	-	-	-	-	-	-	-	-	1000	-	-	-	-	-	-
PU.1	Cell Signalling	Alexa Fluor 488	44339S	-	-	-	-	-	-	-	-	-	-	-	-	3000	5000	3.000 (Brain)	-	-	-	-
																		5.000 (Liver)
																		2.000 (Lung)
Sox6	Proteintech		14010-1-AP	iFluor 514	ATT Bioquest	1024	-	-	-	-	-	-	-	-	-	4000	-	-	-	-	-	-
HNF4 alpha	Abcam	-	ab181604	Alexa Fluor 594	Thermo Fisher	A20004	-	-	-	-	-	-	-	-	-	-	5000	5000	-	-	-	-
B220	BD Biosciences	Brilliant Ultra Violet 805	569199	-	-	-	-	-	-	-	-	-	-	800	-	-	-	-	1000	-	-	-
IgD	BioLegend	Pacific Blue	405711	-	-	-	-	-	-	-	-	-	-	800	-	-	-	-	-	-	-	-
CD38	BD Biosciences	Brilliant Violet 786	740887	-	-	-	-	-	-	-	-	-	-	500	-	-	-	-	-	-	-	-
GL7	BioLegend	Alexa Fluor 488	144612	-	-	-	-	-	-	-	-	-	-	800	-	-	-	-	-	-	-	-
CD95	BioLegend	Real Blue 780	755337	-	-	-	-	-	-	-	-	-	-	800	-	-	-	-	-	-	-	-
CD80	BioLegend	Pe/Fire640	102743	-	-	-	-	-	-	-	-	-	-	200	-	-	-	-	-	-	-	-
CD138	BioLegend	APC	142506	-	-	-	-	-	-	-	-	-	-	800	-	-	-	-	-	-	-	-
CD4	BD Biosciences	Brilliant Ultra Violet 737	612843	-	-	-	-	-	-	-	-	-	-	-	-	-	-	-	800	-	-	-
Ly6c	BD Biosciences	Real Yellow 610	759407	-	-	-	-	-	-	-	-	-	-	-	-	-	-	-	500	-	-	-
Ly6G	BD Horizon	Real Blue 780	569153	-	-	-	-	-	-	-	-	-	-	-	-	-	-	-	500	-	-	-
NK-1.1	BD Horizon	Real Blue 744	570631	-	-	-	-	-	-	-	-	-	-	-	-	-	-	-	500	-	-	-
CD11b	BD Horizon	Brilliant Ultra Violet 563	569711	-	-	-	-	-	-	-	-	-	-	-	-	-	-	-	500	-	-	-
CD3e	BD Pharmingen™	APC	553066	-	-	-	-	-	-	-	-	-	-	-	-	-	-	-	500	-	-	-
CD8a	InmunoTools	FITC	22150083	-	-	-	-	-	-	-	-	-	-	-	-	-	-	-	500	-	-	-
Actina B	MERCK	-	A5441	iFluor 568	ATT Bioquest	1049	-	-	-	-	-	-	-	-	-	-	-	100 (Lung)	-	-	-	-
(Barcoding)	MERCK	-		mFluor UV420	ATT Bioquest	1641	-	-	-	-	-	-	-	-	-	-	-	100 (Liver)	-	-	-	-
Hsp 70	Abcam	-	ab5442	Pacific Blue	Thermo Fisher	P10163	-	-	-	-	-	-	-	-	-	-	-	-	-	100	-	-
	Abcam	-		Alexa Fluor 594	Thermo Fisher	A20004	-	-	-	-	-	-	-	-	-	-	-	-	-	100	-	-
(Barcoding)	Abcam	-		XFD 660	ATT Bioquest	70094	-	-	-	-	-	-	-	-	-	-	-	-	-	100	-	-
	Abcam	-		mFluor UV420	ATT Bioquest	1641	-	-	-	-	-	-	-	-	-	-	-	-	-	100	-	-
Ghost Dye Violet 540	TONBO Biosciences	-	13-0879-T100	-	-	-	1500	-	-	-	-	-	-	-	-	-	-	-	-	-	-	-
Zombie B550™	BioLegend	-	423122	-	-	-	1500	-	-	-	-	-	-	-	-	-	-	-	-	-	-	-
CD16/32	BioLegend	-	101330	-	-	-	-	-	-	-	-	-	-	-	-	-	-	-	1500	-	-	-
7-AAD	BD Pharmingen™	-	559925	-	-	-	-	-	-	-	-	-	-	-	-	-	-	-	300	-	-	-
RealBlue 744-Streptavidin	BD Horizon	-	570516	-	-	-	-	3000	-	3000	3000	3000	-	3000	-	-	-	-	-	3000	3000	-
